# Genome-wide annotation and analyses of bifunctional genes in the human genome

**DOI:** 10.64898/2026.01.28.702170

**Authors:** Janki Insan, Manoj B Menon, Sonam Dhamija

## Abstract

Conventional gene annotation pipelines classify eukaryotic genes into protein-coding and non-coding. Alternative splicing may generate non-coding transcript variants from protein-coding genes, that are expressed in tissue- or disease- specific manner. We and others have described the genes which transcribe both coding and non-coding transcripts as ‘bifunctional genes’. Here we present a genome-wide analyses of bifunctional genes and reannotate the genes in the human genome reference assembly into coding, non-coding and bifunctional. We identify over 4000 bifunctional genes in the human genome, constituting approximately 10% of the transcribed genes, and present evidence that these genes are conserved in evolution and their number correlate well with genome size and complexity. These genes are enriched in gene sets involved in vesicular transport, autophagy, RNA/DNA binding, glycosylation and splicing. By monitoring the expression of non-coding exons in long-read sequencing datasets and by quantitative RT-PCR, we provide evidence for the expression of non-coding variants from bifunctional genes. The ncRNA transcripts from these genes might have similar or different roles from their cognate mRNA counterparts. They may act as miRNA sponges or harbour non-canonical open-reading frames that encode microproteins, while also competing for binding with RNA-binding proteins. We present evidence for establishing potential biological functions of bifunctional genes and summarise the findings in a searchable database. Further studies and functional characterization focused on this special group of genes may reveal interesting gene regulatory mechanisms relevant to physiology and pathology.
