## Supplementary material for "Genome-wide annotation and analyses of bifunctional genes in the human genome": Data S3

### Sheet: Data S3
Fig S2, 2A-B: Selected key model organisms
Organism Common Name	Human		Chimpanzee	Mouse	Rat	Frog	Chicken	Zebrafish	Worm	Fruit Fly	Yeast
Scientific Name	Homo sapiens		Pan troglodytes	Mus musculus	Rattus norvegicus	Xenopus laevis	Gallus gallus	Danio rerio	Caenorhabditis elegans	Drosophila melanogaster	Saccharomyces cerevisiae S288C
RefSeq Assembly	GCF_000001405.40 (GRCh38.p14 )	GCF_009914755.1 (T2T-CHM13v2.0)	GCF_028858775.1	GCF_000001635.27	GCF_036323735.1	GCF_017654675.1	GCF_016699485.2	GCF_000002035.6	GCF_000002985.6	GCF_000001215.4	GCF_000146045.2
Total transcripts	185121	178809	111281	134700	114725	80898	84106	60812	53441	34526	6138
Validated Transcripts	90196	89949	2781	55621	22055	10342	9324	15869	53441	34526	6138
NM_	67116	66971	2105	46222	21191	10324	8379	15393	28577	30789	6002
NR_	23080	22978	676	9399	864	18	945	476	24864	3737	136
Predicted Transcripts	94925	88860	108500	79079	92670	70556	74782	44943	0	0	0
XM_	69065	62692	86583	49957	64385	62575	60291	37425	0	0	0
XR_	25860	26168	21917	29122	28285	7981	14491	7518	0	0	0
Transcribed genes	42987	41751	36979	39762	37404	39812	25076	30635	44147	16987	6137
Bifunctional genes	4378	4333	2032	4082	2346	930	1505	841	543	1	0
Coding genes	15689	15744	20576	18096	20809	33539	16506	25800	19428	13786	6001
Noncoding genes	22920	21674	14371	17584	14249	5343	7065	3994	24176	3200	136
Genome size (billion base pairs)	3.099	3.117	3.05	2.718	2.8495	2.7424	1.0533	1.373	0.1437	0.1003	0.0121
Fig S3C: Fungal Species
Organism Common Name					Fission yeast	Budding yeast
Scientific Name	Aspergillus niger	Aspergillus fumigatus Af293	Candida albicans SC5314	Rhizopus microsporus ATCC 52813	Schizosaccharomyces pombe 972h-	Saccharomyces cerevisiae S288C
RefSeq Assembly	GCF_000002855.4	GCF_000002655.1	GCF_000182965.3	GCF_002708625.1	GCF_000002945.2	GCF_000146045.2
Total transcripts	14123	9629	6119	10890	12413	6138
Validated Transcripts	0	0	0	0	12413	6138
NM_	0	0	0	0	5123	6002
NR_	0	0	0	0	7290	136
Predicted Transcripts	14123	9629	6119	10890	0	0
XM_	14058	9629	6030	10890	0	0
XR_	65	0	89	0	0	0
Transcribed genes	14059	9629	6119	10888	12402	6137
Bifunctional genes	0	0	0	0	0	0
Coding genes	14055	9629	6030	10888	5113	6001
Noncoding genes	4	0	89	0	7289	136
Genome size (billion base pairs)	0.0339758	0.029385	0.119146	0.0259724	0.0125718	0.0121
	0.0284515	0	1.45449	0	58.7728	2.21607
Fig S3D: Plant Species
Organism Common Name	Arabidopsis	Rice	Wheat
Scientific Name	Arabidopsis thaliana	Oryza sativa Japonica Group	Triticum aestivum
RefSeq Assembly	GCF_000001735.4	GCF_034140825.1	GCF_018294505.1
Total transcripts	53828	55675	221416
Validated Transcripts	53828	4918	0
NM_	48147	4729	0
NR_	5681	189	0
Predicted Transcripts	0	50757	221416
XM_	0	38041	142406
XR_	0	12716	79010
Transcribed genes	32254	36715	133300
Bifunctional genes	4	1434	5204
Coding genes	27267	27832	98547
Noncoding genes	4983	7449	29549
Genome size (billion base pairs)	0.119146	0.385711	14.5665
