## Supplementary material for "Genome-wide annotation and analyses of bifunctional genes in the human genome": Data S9

Data S8	Pearson correlation matrix for GTEx tissues based on median non-coding read fractions for bifunctional genes, related to Figure 4E
	ADIPOSE_TISSUE	ADRENAL_GLAND	BLADDER	BLOOD	BLOOD_VESSEL	BONE_MARROW	BRAIN	BREAST	CERVIX_UTERI	COLON	ESOPHAGUS	FALLOPIAN_TUBE	HEART	KIDNEY	LIVER	LUNG	MUSCLE	NERVE	OVARY	PANCREAS	PITUITARY	PROSTATE	SALIVARY_GLAND	SKIN	SMALL_INTESTINE	SPLEEN	STOMACH	TESTIS	THYROID	UTERUS	VAGINA
ADIPOSE_TISSUE	1	0.742528957	0.773572683	0.621810592	0.823496855	0.610513699	0.620934915	0.893843471	0.750080291	0.790457019	0.796958432	0.74329138	0.701174147	0.734860059	0.621030339	0.836096196	0.670350841	0.82633964	0.772186063	0.683103961	0.697898186	0.779056751	0.811754671	0.751513397	0.780119666	0.774144389	0.769818668	0.555819331	0.799804717	0.772570921	0.806912492
ADRENAL_GLAND	0.742528957	1	0.768566111	0.631297247	0.739118399	0.62940899	0.659551444	0.733235939	0.72523252	0.769323573	0.734572426	0.754251156	0.719736157	0.761363354	0.681517873	0.735824491	0.653078282	0.723549518	0.753298823	0.723623017	0.764823467	0.749541829	0.758193167	0.677469269	0.768666254	0.739281946	0.781205283	0.549750592	0.753630085	0.760118645	0.72720124
BLADDER	0.773572683	0.768566111	1	0.591333211	0.807106362	0.627800766	0.583736783	0.77200984	0.821971893	0.832086615	0.775632873	0.815799865	0.665118683	0.753746602	0.610369732	0.761119405	0.643440036	0.794743781	0.804121301	0.690450546	0.721068545	0.796009961	0.807856591	0.676414882	0.787412556	0.754736526	0.779757469	0.567937682	0.788475494	0.821248821	0.828092995
BLOOD	0.621810592	0.631297247	0.591333211	1	0.600581404	0.605369029	0.525688368	0.629194909	0.543057168	0.625868944	0.641471515	0.566560777	0.616200576	0.607678135	0.575393212	0.668427808	0.57191557	0.576095589	0.565884758	0.623460706	0.574968443	0.593861768	0.641429647	0.597726805	0.661849107	0.695750153	0.642170982	0.481580628	0.616049253	0.564635033	0.602367031
BLOOD_VESSEL	0.823496855	0.739118399	0.807106362	0.600581404	1	0.592484713	0.633363549	0.813226876	0.777753059	0.824018465	0.798014936	0.747119888	0.691962194	0.713625006	0.597184839	0.795384291	0.66600721	0.811147603	0.775385618	0.681730665	0.724878675	0.782727182	0.769790905	0.693478826	0.747511124	0.716202255	0.748755213	0.535356681	0.78060015	0.79497732	0.801401655
BONE_MARROW	0.610513699	0.62940899	0.627800766	0.605369029	0.592484713	1	0.49376495	0.641487286	0.613349704	0.605237855	0.602350932	0.612423313	0.537807593	0.585593488	0.501387504	0.63450832	0.545887217	0.621782394	0.647866074	0.539302345	0.575424932	0.623576342	0.634980098	0.622662491	0.623256782	0.627636345	0.609529406	0.529389324	0.59254198	0.624136876	0.632952396
BRAIN	0.620934915	0.659551444	0.583736783	0.525688368	0.633363549	0.49376495	1	0.629735494	0.574005607	0.631899847	0.669879235	0.587942357	0.668535593	0.656966322	0.560226721	0.627986501	0.625430231	0.664324489	0.602741618	0.582644796	0.678400283	0.635195506	0.605579077	0.61985656	0.602155934	0.596420226	0.619349572	0.521323042	0.648513179	0.594994146	0.58863838
BREAST	0.893843471	0.733235939	0.77200984	0.629194909	0.813226876	0.641487286	0.629735494	1	0.760454605	0.798059186	0.798095147	0.756404317	0.675568362	0.739371059	0.602364387	0.828571181	0.638784485	0.830713582	0.781130706	0.672972215	0.724011592	0.80938279	0.813243072	0.751228117	0.781589031	0.76760237	0.747226195	0.606506553	0.827163595	0.790917236	0.804166516
CERVIX_UTERI	0.750080291	0.72523252	0.821971893	0.543057168	0.777753059	0.613349704	0.574005607	0.760454605	1	0.796941191	0.735161812	0.834474397	0.625739991	0.732670252	0.576117098	0.7725292	0.603131856	0.799639764	0.850539817	0.644307849	0.725489316	0.811538505	0.768879323	0.666276283	0.76618974	0.71251376	0.705792389	0.561365561	0.77358809	0.879891433	0.867119141
COLON	0.790457019	0.769323573	0.832086615	0.625868944	0.824018465	0.605237855	0.631899847	0.798059186	0.796941191	1	0.839462822	0.77764577	0.701763974	0.782800374	0.641868087	0.79303521	0.659051526	0.790916003	0.783154694	0.713125365	0.736211214	0.808014917	0.81222432	0.719563375	0.843537841	0.773912748	0.79879376	0.562825588	0.778020208	0.803243185	0.813970295
ESOPHAGUS	0.796958432	0.734572426	0.775632873	0.641471515	0.798014936	0.602350932	0.669879235	0.798095147	0.735161812	0.839462822	1	0.735686647	0.738130924	0.751959516	0.636247089	0.79258991	0.665621386	0.751976559	0.729911476	0.706004089	0.69976012	0.807409298	0.811910267	0.762738931	0.773738641	0.751127408	0.797164724	0.57966348	0.77429072	0.75437782	0.781865222
FALLOPIAN_TUBE	0.74329138	0.754251156	0.815799865	0.566560777	0.747119888	0.612423313	0.587942357	0.756404317	0.834474397	0.77764577	0.735686647	1	0.634315653	0.724285395	0.595991745	0.74881704	0.610014292	0.784562592	0.784045694	0.655540815	0.740688919	0.778726584	0.754661257	0.628959317	0.751666312	0.728923479	0.731022519	0.565173399	0.765352485	0.844628654	0.78885633
HEART	0.701174147	0.719736157	0.665118683	0.616200576	0.691962194	0.537807593	0.668535593	0.675568362	0.625739991	0.701763974	0.738130924	0.634315653	1	0.675889161	0.660699266	0.671828326	0.724787872	0.643173169	0.647162249	0.678009017	0.644364525	0.644383365	0.686483506	0.612614455	0.659586608	0.663328502	0.733241307	0.480217517	0.644093289	0.642605375	0.652105075
KIDNEY	0.734860059	0.761363354	0.753746602	0.607678135	0.713625006	0.585593488	0.656966322	0.739371059	0.732670252	0.782800374	0.751959516	0.724285395	0.675889161	1	0.703189781	0.741095642	0.616754159	0.709367155	0.72153857	0.727276498	0.73287732	0.765579136	0.776643391	0.659427765	0.795296239	0.773287297	0.774305413	0.543092451	0.785768197	0.743335122	0.751259384
LIVER	0.621030339	0.681517873	0.610369732	0.575393212	0.597184839	0.501387504	0.560226721	0.602364387	0.576117098	0.641868087	0.636247089	0.595991745	0.660699266	0.703189781	1	0.616729904	0.549897782	0.576467659	0.586777167	0.711809337	0.600405681	0.620748076	0.656472068	0.576451941	0.63579466	0.641921108	0.703017624	0.441491655	0.61053614	0.578505672	0.608681699
LUNG	0.836096196	0.735824491	0.761119405	0.668427808	0.795384291	0.63450832	0.627986501	0.828571181	0.7725292	0.79303521	0.79258991	0.74881704	0.671828326	0.741095642	0.616729904	1	0.639303522	0.777235162	0.756809352	0.674032541	0.735293756	0.793966175	0.802205589	0.748479457	0.792405411	0.787072813	0.742138579	0.568008191	0.809982414	0.777636692	0.80933174
MUSCLE	0.670350841	0.653078282	0.643440036	0.57191557	0.66600721	0.545887217	0.625430231	0.638784485	0.603131856	0.659051526	0.665621386	0.610014292	0.724787872	0.616754159	0.549897782	0.639303522	1	0.643840555	0.628037658	0.632811163	0.598251343	0.606976031	0.642659821	0.610176887	0.624560199	0.606482808	0.655935901	0.502115309	0.616216728	0.622759195	0.629631642
NERVE	0.82633964	0.723549518	0.794743781	0.576095589	0.811147603	0.621782394	0.664324489	0.830713582	0.799639764	0.790916003	0.751976559	0.784562592	0.643173169	0.709367155	0.576467659	0.777235162	0.643840555	1	0.824671457	0.657767018	0.747526133	0.786195145	0.772397491	0.723841662	0.742999285	0.737039145	0.718153121	0.606514894	0.802490654	0.827171025	0.797915827
OVARY	0.772186063	0.753298823	0.804121301	0.565884758	0.775385618	0.647866074	0.602741618	0.781130706	0.850539817	0.783154694	0.729911476	0.784045694	0.647162249	0.72153857	0.586777167	0.756809352	0.628037658	0.824671457	1	0.67471336	0.76371209	0.806315506	0.75500834	0.685447486	0.741251154	0.723264521	0.723063071	0.585683951	0.792883726	0.848069518	0.832597776
PANCREAS	0.683103961	0.723623017	0.690450546	0.623460706	0.681730665	0.539302345	0.582644796	0.672972215	0.644307849	0.713125365	0.706004089	0.655540815	0.678009017	0.727276498	0.711809337	0.674032541	0.632811163	0.657767018	0.67471336	1	0.663366473	0.708303154	0.749938919	0.664111048	0.727530222	0.728073368	0.816638864	0.49190772	0.711876432	0.658464923	0.689848972
PITUITARY	0.697898186	0.764823467	0.721068545	0.574968443	0.724878675	0.575424932	0.678400283	0.724011592	0.725489316	0.736211214	0.69976012	0.740688919	0.644364525	0.73287732	0.600405681	0.735293756	0.598251343	0.747526133	0.76371209	0.663366473	1	0.762431994	0.737089894	0.658158023	0.71897375	0.719526714	0.703240853	0.58694995	0.79654161	0.762531477	0.722323995
PROSTATE	0.779056751	0.749541829	0.796009961	0.593861768	0.782727182	0.623576342	0.635195506	0.80938279	0.811538505	0.808014917	0.807409298	0.778726584	0.644383365	0.765579136	0.620748076	0.793966175	0.606976031	0.786195145	0.806315506	0.708303154	0.762431994	1	0.800645	0.723624073	0.784939956	0.762912502	0.74067088	0.606320208	0.836565549	0.812945351	0.829234728
SALIVARY_GLAND	0.811754671	0.758193167	0.807856591	0.641429647	0.769790905	0.634980098	0.605579077	0.813243072	0.768879323	0.81222432	0.811910267	0.754661257	0.686483506	0.776643391	0.656472068	0.802205589	0.642659821	0.772397491	0.75500834	0.749938919	0.737089894	0.800645	1	0.760415119	0.814306996	0.790064129	0.810655355	0.571296849	0.793132138	0.770149413	0.823831374
SKIN	0.751513397	0.677469269	0.676414882	0.597726805	0.693478826	0.622662491	0.61985656	0.751228117	0.666276283	0.719563375	0.762738931	0.628959317	0.612614455	0.659427765	0.576451941	0.748479457	0.610176887	0.723841662	0.685447486	0.664111048	0.658158023	0.723624073	0.760415119	1	0.715930626	0.690757959	0.707569335	0.61026964	0.707796592	0.677363038	0.726550556
SMALL_INTESTINE	0.780119666	0.768666254	0.787412556	0.661849107	0.747511124	0.623256782	0.602155934	0.781589031	0.76618974	0.843537841	0.773738641	0.751666312	0.659586608	0.795296239	0.63579466	0.792405411	0.624560199	0.742999285	0.741251154	0.727530222	0.71897375	0.784939956	0.814306996	0.715930626	1	0.838590896	0.782798385	0.554831224	0.791153267	0.772767433	0.797778589
SPLEEN	0.774144389	0.739281946	0.754736526	0.695750153	0.716202255	0.627636345	0.596420226	0.76760237	0.71251376	0.773912748	0.751127408	0.728923479	0.663328502	0.773287297	0.641921108	0.787072813	0.606482808	0.737039145	0.723264521	0.728073368	0.719526714	0.762912502	0.790064129	0.690757959	0.838590896	1	0.782717357	0.555320061	0.780984546	0.732154491	0.749293613
STOMACH	0.769818668	0.781205283	0.779757469	0.642170982	0.748755213	0.609529406	0.619349572	0.747226195	0.705792389	0.79879376	0.797164724	0.731022519	0.733241307	0.774305413	0.703017624	0.742138579	0.655935901	0.718153121	0.723063071	0.816638864	0.703240853	0.74067088	0.810655355	0.707569335	0.782798385	0.782717357	1	0.521741841	0.754706277	0.723849584	0.759563351
TESTIS	0.555819331	0.549750592	0.567937682	0.481580628	0.535356681	0.529389324	0.521323042	0.606506553	0.561365561	0.562825588	0.57966348	0.565173399	0.480217517	0.543092451	0.441491655	0.568008191	0.502115309	0.606514894	0.585683951	0.49190772	0.58694995	0.606320208	0.571296849	0.61026964	0.554831224	0.555320061	0.521741841	1	0.599787864	0.566562312	0.573105523
THYROID	0.799804717	0.753630085	0.788475494	0.616049253	0.78060015	0.59254198	0.648513179	0.827163595	0.77358809	0.778020208	0.77429072	0.765352485	0.644093289	0.785768197	0.61053614	0.809982414	0.616216728	0.802490654	0.792883726	0.711876432	0.79654161	0.836565549	0.793132138	0.707796592	0.791153267	0.780984546	0.754706277	0.599787864	1	0.784450954	0.796363189
UTERUS	0.772570921	0.760118645	0.821248821	0.564635033	0.79497732	0.624136876	0.594994146	0.790917236	0.879891433	0.803243185	0.75437782	0.844628654	0.642605375	0.743335122	0.578505672	0.777636692	0.622759195	0.827171025	0.848069518	0.658464923	0.762531477	0.812945351	0.770149413	0.677363038	0.772767433	0.732154491	0.723849584	0.566562312	0.784450954	1	0.860367428
VAGINA	0.806912492	0.72720124	0.828092995	0.602367031	0.801401655	0.632952396	0.58863838	0.804166516	0.867119141	0.813970295	0.781865222	0.78885633	0.652105075	0.751259384	0.608681699	0.80933174	0.629631642	0.797915827	0.832597776	0.689848972	0.722323995	0.829234728	0.823831374	0.726550556	0.797778589	0.749293613	0.759563351	0.573105523	0.796363189	0.860367428	1
